# Heterogeneous disease-propagating stem cells in juvenile myelomonocytic leukemia

**DOI:** 10.1101/628479

**Authors:** Eleni Louka, Benjamin Povinelli, Alba Rodriguez Meira, Gemma Buck, Neil Ashley, Angela Hamblin, Christopher A.G. Booth, Nikolaos Sousos, Anindita Roy, Natalina Elliott, Deena Iskander, Josu de la Fuente, Nicholas Fordham, Sorcha O’Byrne, Sarah Inglott, Anupama Rao, Irene Roberts, Adam J. Mead

## Abstract

Juvenile Myelomonocytic Leukemia (JMML) is a poor prognosis childhood leukemia usually caused by germline or somatic RAS-activating mutations. The cellular hierarchy in JMML is poorly characterized, including the identity of leukemia stem cells (LSCs). FACS and single-cell RNA-sequencing reveal marked heterogeneity of JMML hematopoietic stem/progenitor cells (HSPCs), including an aberrant Lin-CD34+CD38-CD90+CD45RA+ population. Single-cell HSPC index-sorting and clonogenic assays show that (1) all somatic mutations can be backtracked to the phenotypic HSC compartment with *RAS*-activating mutations as a “first hit”, (2) mutations are acquired with both linear and branching patterns of clonal evolution and (3) mutant HSPCs are present after allogeneic HSC transplant before molecular/clinical evidence of relapse. Stem cell assays reveal inter-patient heterogeneity of JMML-LSCs which are present in, but not confined to, the phenotypic HSC compartment. RNA-sequencing of JMML-LSCs reveals upregulation of stem cell and fetal genes (*HLF, MEIS1, CNN3*, *VNN2*, *HMGA2*) and candidate therapeutic targets/biomarkers (*MTOR, SLC2A1*, *CD96*) paving the way for LSC-directed disease monitoring and therapy in this disease.
