## Supplemental Table 3 for "Heterogeneous disease-propagating stem cells in juvenile myelomonocytic leukemia"

### Sheet: Sheet1
Primer name	Target Chromosomal location	Gene	Primer forward sequece	Primer reverse sequence
NF1_exon22_PID1_1	chr 17:29556971	NF1	ACACTGACGACATGGTTCTACAggcattgatggcaaatcatta	TACGGTAGCAGAGACTTGGTCTtttcaatgctagcttgcccta
NF1_exon22_PID1_2	chr 17:29556971	NF1	ACACTGACGACATGGTTCTACACCAATACTCAATTTGTAGAACAAACC	TACGGTAGCAGAGACTTGGTCTTTCTGCTACATTTCAGTAGAATGCTT
NF1_exon22_PID1_3	chr 17:29556971	NF1	ACACTGACGACATGGTTCTACAAACCATAGCTATAATGAAGAACTTGCT	TACGGTAGCAGAGACTTGGTCTTTTCTGCTACATTTCAGTAGAATGC
NF1_exon22_PID1_4	chr 17:29556971	NF1	ACACTGACGACATGGTTCTACATGAAGGCAGCTCTGAACATC	TACGGTAGCAGAGACTTGGTCTCTACCAGTATCAGTGTGTAAGAGGTTT
ASXL1_exon12_PID1	chr20: 31022402	ASXL1	ACACTGACGACATGGTTCTACAggaccctcgcagacattaaa	TACGGTAGCAGAGACTTGGTCTctctgccacctccctcatc
rs216123	chr5:149460553	CSF1R	ACACTGACGACATGGTTCTACAtcccagtgatagagcccagt	TACGGTAGCAGAGACTTGGTCTaaggtagcgttgttggtgct
rs4841	chr5:149826526	RPS14	ACACTGACGACATGGTTCTACAtcatcctccaccatgactga	TACGGTAGCAGAGACTTGGTCTgcagccaacatagcagcata
rs2228458	chr5:150518988	ANXA6	ACACTGACGACATGGTTCTACAcagggtgggtaggatgatga	TACGGTAGCAGAGACTTGGTCTtggttaccttgccgtagagg
rs772774529	chr5:150639456	GM2A	ACACTGACGACATGGTTCTACAccatcccagctcagtagctt	TACGGTAGCAGAGACTTGGTCTggctcaccttcagaggagaa
rs113313832	chr5:151043750	SPARC	ACACTGACGACATGGTTCTACAgtacatcgccctggatgagt	TACGGTAGCAGAGACTTGGTCTgaccaagagagcggagagtg
rs2302427	chr7:148525904	EZH2	ACACTGACGACATGGTTCTACACGGTGATCCTCCAGATCTTT	TACGGTAGCAGAGACTTGGTCTTTTGTGGAGTTGGTGAATGC
rs 41277437	chr7:148511171	EZH2	ACACTGACGACATGGTTCTACAAGCGGCTCCACAAGTAAGAC	TACGGTAGCAGAGACTTGGTCTGAAGGTCAAAACCGCTTTCC
rs143671377	chr17:29553512	NF1	ACACTGACGACATGGTTCTACACAGGATAGTGCAGCAGGATG	TACGGTAGCAGAGACTTGGTCTATGGCAACCAGAACAGCTTC
NRASMUT_LONG	chr1:115256529	NRAS	CCTTCGCCTGTCCTCATGTA	TGGTGGGTTTTCTTTTATGTAGGGT
NRASMUT_MISEQ	chr1:115256529	NRAS	ACACTGACGACATGGTTCTACACGCCTGTCCTCATGTATTGGT	TACGGTAGCAGAGACTTGGTCTAGCATTGCATTCCCTGTGGT
SETBP1_MUT_LONG	chr18: 42531917	SETBP1	ATACACAGTGGAACCTGGAAGC	GTTCTTTGTGCTGGTGTCGGA
SETBP1_MUT_MISEQ	chr18: 42531917	SETBP1	ACACTGACGACATGGTTCTACAAAAGGAAATCACGCTGTCCCC	TACGGTAGCAGAGACTTGGTCTGTTGTCCAGGGAGCAGAAATCA
RS2072407_LONG	chr7:148508833	EZH2	TTATCAGTGCCTTACCTCTCCAC	GAAGCTGTGTGCCCAATTACTG
RS2072407_MiSeq	chr7:148508833	EZH2	ACACTGACGACATGGTTCTACATCAGATGGTGCCAGCAATAGA	TACGGTAGCAGAGACTTGGTCTGAGGATTTACAGTGATAGCTTTTGT
tp53_rs1042522_LONG	chr17:7579472	TP53	AAGTCACAGACTTGGCTGTCC	CCCGGACGATATTGAACAATGG
RS1042522	chr17:7579472	TP53	ACACTGACGACATGGTTCTACACTGGGAAGGGACAGAAGATGAC	TACGGTAGCAGAGACTTGGTCTCAATGGTTCACTGAAGACCCAG
rs1642785	chr17:7579801	TP53	AAGACAAGAGCAGAAAGTCAGTCC	CCAGGGTTGGAAGTGTCTCAT
rs1642785	chr17:7579801	TP53	ACACTGACGACATGGTTCTACACCAGAACGTTGTTTTCAGGAAGT	TACGGTAGCAGAGACTTGGTCTGCAGTCAGATCCTAGCGTCG
ID5_PTPN11_LONG	chr12:112926888	PTPN11	ttctgggatcattggtattggtc	tatccaagaggcctagcaagag
ID5_PTPN11_MiSeq	chr12:112926888	PTPN11	ACACTGACGACATGGTTCTACAGACTGCGATATTGACGTTCCCA	TACGGTAGCAGAGACTTGGTCTgagaatccgcatgccagcc
rs185200_LONG	chr5:142254679	ARHGAP26	ACCTGCATTTCTGGGTCATCC	AGAGCTCAAAACATTCAAATGGCA
rs185200_Miseq	chr5:142254679	ARHGAP26	ACACTGACGACATGGTTCTACACAAGGCCCATGACACTCCTT	TACGGTAGCAGAGACTTGGTCTCCTTGCTCCCTCAACACGAA
rs2276599_LONG	chr2:25469913	DNMT3A	TCTGAGTAGTGAGGGTGGCA	TACGGTAGCAGAGACTTGGTCTGTAAGCCTCGGCAAACAAGG
rs2276599_Miseq	chr2:25469913	DNMT3A	ACACTGACGACATGGTTCTACAGGTGGAGAGAAAGGAGTCGC	TACGGTAGCAGAGACTTGGTCTGTAAGCCTCGGCAAACAAGG
rs17319679_LONG	chr4: 106164980	TET2	AAATACGGCACGCTCACCA	AACTGAGGCCATGTGGTTACA
rs17319679_LONG	chr4: 106164980	TET2	ACACTGACGACATGGTTCTACACCTCTTTGCGGCCACTGAT	TACGGTAGCAGAGACTTGGTCTACTGCCAAACAGGCATTTTGAT
rs56185013_LONG	chr4: 106160133	TET2	GCCCCATCTTCAGGCTCTAC	TAGTCACCCAAGAGCTCCGA
rs56185013_MiSeq	chr4: 106160133	TET2	ACACTGACGACATGGTTCTACATTTGCCCGGATCCATCAGAAG	TACGGTAGCAGAGACTTGGTCTTCCGATGGAGATGCACAAGAT
TET2 intronic_rs2454206_LONG	chr4: 106196951	TET2	GGAGCCACCTCTAGATTACCAC	TTGTGTAAGCCTCCTTGGACAC
TET2 intronic_rs2454206_MISEQ	chr4: 106196951	TET2	ACACTGACGACATGGTTCTACATACCACCCAATCTGAGCAATCC	TACGGTAGCAGAGACTTGGTCTTATCATGGTTAAGAGCTGGAAGCA
tp53_rs1042522_LONG	chr17: 7579472	TP53	AAGTCACAGACTTGGCTGTCC	CCCGGACGATATTGAACAATGG
tp53_rs1042522_MISEQ	chr17: 7579472	TP53	ACACTGACGACATGGTTCTACACTGGGAAGGGACAGAAGATGAC	TACGGTAGCAGAGACTTGGTCTCAATGGTTCACTGAAGACCCAG
setbp1_rs3744825_PBMT_LONG	chr18:42532606	SETBP1	TGGAATGCCTTACACATCAATGC	TCCTCTTATGGAGCCGACCA
setbp1_rs3744825_PBMT_MISEQ	chr18:42532606	SETBP1	ACACTGACGACATGGTTCTACAAGCTCCTTTGTACCTATCGCAC	TACGGTAGCAGAGACTTGGTCTGCCCATGCTAACAGGTCCC
rs258819_LONG	chr5:142593652	ARHGAP26	TTTTCACACAGCACACCGTTC	TTTTCCCTCGGGAGGAGCTTTG
rs258819_MiSeq	chr5:142593652	ARHGAP26	ACACTGACGACATGGTTCTACATTTTCACACAGCACACCGTTC	TACGGTAGCAGAGACTTGGTCTGAGGAGCTTTGAAAATGCCAGTTA
